# Large portion of essential genes is missed by screening either fly or beetle indicating unexpected diversity of insect gene function

**DOI:** 10.1101/2021.02.03.429118

**Authors:** Muhammad Salim Hakeemi, Salim Ansari, Matthias Teuscher, Matthias Weißkopf, Daniela Großmann, Tobias Kessel, Jürgen Dönitz, Janna Siemanowski, Xuebin Wan, Dorothea Schultheis, Manfred Frasch, Siegfried Roth, Michael Schoppmeier, Martin Klingler, Gregor Bucher

**Author notes:** (equally contributing) (Muhammad Salim Hakeemi, Salim Ansari, Matthias Teuscher, Matthias Weißkopf).

## Abstract

Most gene functions were detected by screens in very few model organisms but it has remained unclear how comprehensive these data are. Here, we expanded our RNAi screen in the red flour beetle *Tribolium castaneum* to cover more than half of the protein-coding genes and we compared the gene sets involved in several processes between beetle and fly.

We find that around 50 % of the gene functions are detected in both species while the rest was found only in fly (^~^10%) or beetle (^~^40%) reflecting both technical and biological differences. We conclude that work in complementary model systems is required to gain a comprehensive picture on gene functions documented by the annotation of novel GO terms for 96 genes studied here. The RNAi screening resources developed in this project, the expanding transgenic tool-kit and our large-scale functional data make *T. castaneum* an excellent model system in that endeavor.
