## Supplementary material for "Large portion of essential genes is missed by screening either fly or beetle indicating unexpected diversity of insect gene function": Table_S1_controls_v1

### Sheet: Positive controls
		positive control	recognized	partially recognized	missed	missed due to technical reason
		giant	8	0	0	0
		spineless	14	0	1	0			recognized	partially recognized	missed	technical lethality
		pumilio	11	0	0	1			0.80791	0.079096	0.0734463	0.039548
		met	5	0	4	1
		mlpt	11	0	1	0
		piwi	10	1	0	0
		tsl	4	0	0	0
		asc	3	0	0	0
		cactus	2	0	0	0
		crocodile	2	0	0	0
		doc	3	0	0	0
		ems	1	0	0	1
		knirps	1	1	0	0
		Krüppel	4	0	0	0
		notch	1	0	0	0
		SCR	3	1	0	0
		aristaless*	1	1	2	0
		CTA	3	3	1	0
		TGF-alpha	4	0	0	0
		Toll	6	0	0	0
		twist	1	0	0	0
		wnt-less	1	0	0	0
		otd	3	0	0	1
		six3	6	0	2	0
		sog	5	0	0	0
		paired	4	0	1	1
		caudal	6	0	0	2
		cap n collar	0	1	0	0
		vestigal	0	0	1	0
		iB_05796	2	1	0	0
		iB_03227	1	0	0	0
		iB_06061	7	0	0	0
		iB_01705	0	2	0	0
		iB_05442	3	3	0	0
		iB_02517	7	0	0	0
			143	14	13	7	n=	177
			0.80791	0.079096	0.0734463	0.039548

### Sheet: Positive controls individual
		positive control	recognized	partially recognized	missed	missed due to technical reason
		giant	8	0	0	0
		spineless	14	0	1	0
		pumilio	11	0	0	1
		met	5	0	4	1
		mlpt	11	0	1	0
		piwi	10	1	0	0
		tsl	4	0	0	0
		asc	3	0	0	0
		cactus	2	0	0	0
		crocodile *	2	0	0	0
		doc	3	0	0	0
		ems	1	0	0	1
		knirps	1	1	0	0
		Krüppel	4	0	0	0
		notch	1	0	0	0
		SCR	3	1	0	0
		aristaless	1	1	2	0
		CTA	3	3	1	0
		TGF-alpha	4	0	0	0
		toll	6	0	0	0
		twist	1	0	0	0
		wnt-less	1	0	0	0
		otd	3	0	0	1
		six3	6	0	2	0
		sog	5	0	0	0
		paired	4	0	1	1
		caudal	6	0	0	2
		cap'n'collar	0	1	0	0
		vestigal	0	0	1	0
		iB_05796	2	1	0	0
		iB_03227	1	0	0	0
		iB_06061	7	0	0	0
		iB_01705	0	2	0	0
		iB_05442	3	3	0	0
		iB_02517	7	0	0	0
			143	14	13	7

### Sheet: Negative controls
		Negative Controls
			No phenotype	False positive						No phenotype	False positive
		Screener 1	22	1						0.929293	0.0707071
		Screener 2	28	1
		Screener 3	19	3
		Screener 4	23	2
			92	7
		Sum	99
		First screening phase (Schmitt-Engeel et al. 2015)	96% no phenotype	2 % False Positive	2% Technical Lethality

### Sheet: Summary
	Positive controls	Negative controls
Recognized	0.808
Partially recognized	0.079
Missed	0.073
Technical lethality	0.04
No phenotype		0.929
False positive		0.071
