## Supplementary material for "Large portion of essential genes is missed by screening either fly or beetle indicating unexpected diversity of insect gene function": Table_S2_Comparison Tribolium Phenotype with Drosophila data

### Sheet: Muscle
Genes with confirmed muscle phenotype from the iBeetle screen but without documented related function in Drosophila
	Comparison and classification of non-muscle phenotypes known from Drosophila:					number	portion
		B1: No documented phenotype in Drosophila				4	0.210526
		B2: Documented phenotypes different from the process				14	0.736842
		B3: No ortholog in Drosophila				1	0.0526316
						19	1
Process	IB-Number	TC-Number	Class	FB Number (OrthoDB)	Name	Goterms biological process	Flybase Goterms molecular function	Phenotype
embryonic muscle	iB_00988	TC006055-RA	B2#	FBgn0025790*	TAR DNA-binding protein-43 homolog	cell communication; metabolic process; larval behavior; regulation of nucleobase-containing compound metabolic process; apoptotic process; negative regulation of neuromuscular junction development; cellular response to organic substance; regulation of neurogenesis; locomotion; regulation of carbohydrate metabolic process.	nucleotide binding; mRNA binding; GU repeat RNA binding; single-stranded DNA binding. mRNA binding; nucleic acid binding; nucleotide binding.	photoreceptor; axon; adult cuticle; intracellular vesicle; mechanosensory neuron; supramolecular fiber; dorsal multidendritic neuron ddaF; external compound sense organ; embryo; intracellular membrane-bounded organelle; larval tagma; dendrite.; The phenotypic classes of alleles include: phenotype; locomotor behavior defective; neurophysiology defective; viable; lethal - all die during pupal stage…
			B1#	FBgn0036496*	CG7804	None	mRNA binding; nucleic acid binding; nucleotide binding.	The phenotypic classes of alleles include: viable; partially lethal - majority die; some die during pupal stage.
embryonic muscle	iB_03251	TC001762-RA	B2	FBgn0267378	sauron	signaling; single-organism localization; single-organism intracellular transport; meiotic spindle organization; actomyosin structure organization; meiosis I; establishment of localization in cell; cellular response to stimulus; endomembrane system organization; meiosis II; single-organism transport; male meiosis cytokinesis; cell communication.	phosphatidylinositol-4-phosphate binding; Rab GTPase binding; phosphatidylinositol-5-phosphate binding; phosphatidylinositol-3-phosphate binding; phosphatidic acid binding.	The phenotypes of these alleles manifest in: onion stage spermatid; spindle; Nebenkern; actomyosin contractile ring., The phenotypic classes of alleles include: increased mortality during development; lethal - all die before end of P-stage; phenotype; cell cycle defective.
embryonic muscle	iB_03525	TC003240-RA	B2	FBgn0011300	baboon	wing disc morphogenesis; activin receptor signaling pathway; positive regulation of phosphorus metabolic process; regulation of cellular carbohydrate metabolic process; response to light stimulus; regulation of multicellular organism growth; multicellular organism aging; response to UV; regulation of growth; single-organism carbohydrate metabolic process; dendrite morphogenesis; post-embryonic ap…	ATP binding; activin receptor activity, type I; transforming growth factor beta receptor activity, type I; activin binding; G-protein coupled receptor kinase activity; receptor signaling protein serine/threonine kinase activity; transmembrane receptor protein serine/threonine kinase activity; protein kinase activity.	vacuole; neuron projection bundle; cell part; presumptive embryonic/larval central nervous system; neuron part; spiracle; embryonic/larval protocerebrum; intracellular; fascicle; prothoracic segment; abdominal segment; antennal segment; lysosome; embryonic/larval alimentary canal. The phenotypic classes of alleles include: increased mortality; phototaxis defective; lethal - all die before end of …
embryonic muscle	iB_06673	TC005276-RA	B2	FBgn0265623	Suppressor of zeste 2	chromatin silencing; sensory perception of pain.	zinc ion binding; DNA binding.	arista; wing; pigment cell; macrochaeta.The phenotypic classes of alleles include: stress response defective; fertile; chemical sensitive; lethal - all die before end of second instar larval stage; modifier of variegation; viable; non-suppressor of variegation; phenotype; visible.
embryonic muscle	iB_06574	TC030731-RA	B1	FBgn0028646	aralar1	transmembrane transport; wound healing; mitochondrial transport.	transmembrane transporter activity; calcium ion binding.	no
embryonic muscle	iB_07983	TC002813-RA	B2	FBgn0014143	crocodile	regulation of transcription, DNA-templated; specification of segmental identity, head.	transcription factor activity, sequence-specific DNA binding; DNA binding; sequence-specific DNA binding.	The phenotypes of these alleles manifest in: embryonic segment; embryonic/larval labral nerve; stomatogastric nervous system; region of integument; embryonic/larval foregut; thoracic segment; embryonic head segment; labral sensory complex; adult hypopharynx; intercalary segment; eo-type sensillum.The phenotypic classes of alleles include: visible; lethal - all die before end of embryonic stage; s…
embryonic muscle	iB_08029	TC010342-RA	B1	FBgn0036090	CG8009	positive regulation of protein dephosphorylation; sensory perception of pain; positive regulation of triglyceride biosynthetic process.	no	phenotypic classes of alleles include: pain response defective; viable; partially lethal
embryonic muscle	iB_08779	TC008832-RA	B2	FBgn0027951	Metastasis associated 1-like	regulation of transcription, DNA-templated; phagocytosis; chromosome condensation.	transcription factor activity, sequence-specific DNA binding; chromatin binding; sequence-specific DNA binding; zinc ion binding.	The phenotype of these alleles manifest in: mesothoracic tergum. The phenotypic classes of alleles include: fertile; visible; partially lethal; viable.
embryonic muscle	iB_09244	TC009963-RA	B2	FBgn0262166	calypso	specification of segmental identity, abdomen; ubiquitin-dependent protein catabolic process; monoubiquitinated histone H2A deubiquitination; chromatin silencing.	chromatin binding; thiol-dependent ubiquitin-specific protease activity	The phenotypes of these alleles manifest in: sex comb; scutellar bristle; embryonic abdominal segment 7; mesothoracic tergum; embryonic abdominal segment 5; embryonic abdominal segment 8; embryonic abdominal segment 6; wing. The phenotypic classes of alleles include: some die during embryonic stage; visible; locomotor behavior defective; lethal - all die before end of embryonic stage; viable.
muscle defect	iB_00174	TC000807	B2	FBgn0086346	ALG-2 interacting protein X (ALiX)	positive regulation of JNK cascade; mitotic cytokinesis; female germ-line stem cell asymmetric division; ubiquitin-dependent protein catabolic process via the multivesicular body sorting pathway; male germ-line stem cell asymmetric division; exosomal secretion; actin filament polymerization.	thiol-dependent ubiquitin-specific protease activity.	The phenotypes of these alleles manifest in: ovary; female organism; multicellular structure; reproductive system; extracellular region; organelle part; organ system subdivision; anatomical group; germline cell; organelle; organ system.
muscle defect	iB_00289	TC001720	B3	no Ortholog		None
muscle defect	iB_01111	TC007027	B2	FBgn0066114	GlcAT-I	heparan sulfate proteoglycan biosynthetic process; chondroitin sulfate biosynthetic process; proteoglycan biosynthetic process.	galactosylgalactosylxylosylprotein 3-beta-glucuronosyltransferase activity; glucuronosyltransferase activity.	The phenotype of these alleles manifest in: wing vein. The phenotypic classes of alleles include: fertile; partially lethal; viable; lethal - all die during embryonic stage; lethal.
muscle defect	iB_01159	TC032839	B2	FBgn0040395	Unc-76	sensory perception of pain; axo-dendritic transport; neurogenesis; phagocytosis.	kinesin binding	The phenotypes of these alleles manifest in: axon; pupa; chaeta; ganglion mother cell; larva. The phenotypic classes of alleles include: lethal - all die before end of larval stage; lethal - all die before end of P-stage; visible; lethal - all die before end of prepupal stage; phenotype; pain response defective; lethal - all die before end of pupal stage; lethal - all die before end of first inst…
muscle defect	iB_01319	TC008216	B2	FBgn0034491	Hsl ( Hormone-sensitive lipase)	cholesterol metabolic process; lipid catabolic process; triglyceride mobilization.	lipase activity	The phenotypes of these alleles manifest in: lipid particle; embryonic/larval fat body. The phenotypic class of alleles includes: viable.
muscle defect	iB_01718	TC010637	B1~	FBgn0030956*	CG18259	None	nucleotide binding; nucleic acid binding	no
			B1~	FBgn0030959*	CG6961	regulation of response to DNA damage stimulus.	mRNA binding; nucleotide binding; nucleic acid binding.	no
muscle defect	iB_01726	TC010759	B2	FBgn0035437	Strip	axon extension; positive regulation of ERK1 and ERK2 cascade; endosome organization; microtubule cytoskeleton organization; positive regulation of Ras protein signal transduction.		The phenotypes of these alleles manifest in: dendrite; mushroom body; axon; lateral horn; adult antennal lobe projection neuron DL1 adPN; antennal lobe projection neuron; alpha/beta Kenyon cell. The phenotypic classes of alleles include: some die during pupal stage; neuroanatomy defective; fertile; lethal - all die before end of pupal stage; lethal; viable.
muscle defect	iB_03487	TC003028	B1	FBgn0035708	CG8398	None	None	The phenotypic class of alleles includes: viable.
muscle defect	iB_04483	TC008417	B2	FBgn0085407	Pvf3	salivary gland morphogenesis; vascular endothelial growth factor receptor signaling pathway; synaptic target recognition; hemocyte migration	growth factor activity; vascular endothelial growth factor receptor binding	The phenotype of these alleles manifest in: chaeta. The phenotypic classes of alleles include: viable; visible; partially lethal - majority die; some die during pupal stage; fertile.
muscle defect	iB_05264	TC012539	B2	FBgn0033159	Down syndrome cell adhesion molecule 1 (Dscam1)	detection of external biotic stimulus; detection of mechanical stimulus; localization; sensory perception of mechanical stimulus; response to molecule of bacterial origin; detection of external stimulus; detection of biotic stimulus; dendrite morphogenesis; vesicle-mediated transport; brain development; single-organism transport; response to mechanical stimulus; response to bacterium.	: identical protein binding; antigen binding; protein homodimerization activity; axon guidance receptor activity.	The phenotypes of these alleles manifest in: cell part; neuron part; adult ALv1 lineage clone; somatic stem cell; synapse; longitudinal connective; dorsal multidendritic neuron ddaC; mechanosensory system; unilateral ACT relay interneuron; antennal lobe glomerulus VA1v; presumptive embryonic/larval nervous system. The phenotypic classes of alleles include: increased mortality during development; …
			* two paralogs in Drosophila
			# for these two paralogs B2 was chosen for the statistics
			~ for these two paralogs B1 was chosen

### Sheet: Oogenesis
Genes with confirmed oogenesis phenotype from the iBeetle screen but without documented related function in Drosophila
	Comparison and classification of non-oogenesis phenotypes known from Drosophila:					number	portion
		B1: No documented phenotype in Drosophila				3	0.214286
		B2: Documented phenotypes different from the process				10	0.714286
		B3: No ortholog in Drosophila				1	0.0714286
						14	1
Process	IB-Number	TC-Number	Class	FB Number (OrthoDB)	Name	Goterms biological process	Flybase Goterms molecular function	Phenotype
ovary	iB_07146	TC007943-RA	B1	FBgn0030787	CG9609	None	metal ion binding; nucleic acid binding.	No phenotypic data is available. The phenotypic classes of alleles include: viable; short lived.
ovary	iB_08868	TC033996-RA	B1	FBgn0034186	CG8950	None	None	No phenotypic data is available. The phenotypic class of alleles includes: viable.
ovary	iB_06671	TC004103-RA	B2	FBgn0031604	Elongator complex protein 3	heterocycle metabolic process; post-embryonic development; cytoskeleton organization; locomotory behavior; system process; regulation of neuron projection development; neuromuscular junction development; chromosome organization; chromatin organization; regulation of biosynthetic process; neurological system process; behavior; sleep; regulation of neuron differentiation.	acetyltransferase activity; iron-sulfur cluster binding; N-acetyltransferase activity; phosphorylase kinase regulator activity.	The phenotypes of these alleles manifest in: NMJ bouton; type I bouton; embryonic/larval hemocyte; photoreceptor cell; wing disc; ventral thoracic disc; trichogen cell; salivary gland; wing. The phenotypic classes of alleles include: increased mortality during development; lethal; viable; partially lethal - majority die; phenotype.
ovary	iB_09144	TC015410-RA	B2	FBgn0052133	PAX transcription activation domain interacting protein	anterior/posterior pattern specification, imaginal disc; histone methylation; histone H3-K4 methylation; embryonic pattern specification; regulation of antimicrobial peptide biosynthetic process.	no	The phenotypes of these alleles manifest in: trichogen cell; denticle belt. The phenotypic classes of alleles include: lethal; visible; viable.
ovary	iB_10431	TC006038-RA	B2	FBgn0037561	CG9630	None	ATP-dependent RNA helicase activity; ATP binding; nucleic acid binding	The phenotypes of these alleles manifest in: trichogen cell; mesothoracic tergum. The phenotypic classes of alleles include: partially lethal; visible; short lived; lethal; partially lethal - majority die; viable.
ovary	iB_09316	TC009488-RA	B1	FBgn0034046	tungus	olfactory learning; learning or memory.	hydrolase activity, acting on carbon-nitrogen (but not peptide) bonds, in linear amides	No phenotypic data is available. The phenotypic classes of alleles include: viable; memory defective.
ovary	iB_09759	TC003502-RA	B2	FBgn0022288	lethal (2) 09851	None	None	The phenotype of these alleles manifest in: trichogen cell. The phenotypic classes of alleles include: lethal; viable; visible.
ovary	iB_08991	TC000824-RA	B2	FBgn0025615	Torsin	positive regulation of GTP cyclohydrolase I activity; adult chitin-containing cuticle pigmentation; chaperone mediated protein folding requiring cofactor; ribonucleoprotein complex export from nucleus; regulation of dopamine metabolic process; locomotion.	ATPase activity; ATP binding.	The phenotypes of these alleles manifest in: NMJ bouton; chaeta; dopaminergic neuron. The phenotypic classes of alleles include: body color defective; viable; male sterile; partially lethal - majority die; neuroanatomy defective; locomotor behavior defective.
ovary defect	iB_05246	TC034342	B2	FBgn0264490	Ecdysone-induced protein 93F	response to decreased oxygen levels; autophagy; transport; cellular response to ketone; membrane invagination; larval midgut histolysis; establishment of localization; phagocytosis, engulfment; response to hypoxia; single-organism transport; response to abiotic stimulus; induction of programmed cell death by ecdysone.	DNA binding; transcription factor activity, sequence-specific DNA binding.	The phenotypes of these alleles manifest in: sensillum; prepupa; abdominal segment; somatic cell; trichome; head segment; gland; salivary gland; segmental subdivision of integument; trichogen cell. The phenotypic classes of alleles include: phenotype; lethal; increased mortality during development; cell death defective.
ovary defect	iB_02409	TC015124	B2	FBgn0001965	Son of sevenless	tissue development; pattern specification process; sensory organ development; regulation of cell cycle phase transition; neuron projection guidance; cellular nitrogen compound biosynthetic process; regulation of cell cycle process; axon development; regulation of cellular biosynthetic process; protein complex subunit organization; post-embryonic organ development; segmentation.	DNA binding; protein heterodimerization activity; protein binding; Ras guanyl-nucleotide exchange factor activity; Rac guanyl-nucleotide exchange factor activity.	The phenotypes of these alleles manifest in: vesicle; cuboidal/columnar epithelium; eye disc; eo support cell; photoreceptor cell R5; membrane-bounded organelle; ipsilateral tract; epithelium; air sac primordium; organelle. The phenotypic classes of alleles include: embryonic/larval segmentation phenotype; endocytosis defective; some die during P-stage; phenotype; increased mortality; lethal - al…
ovary defect	iB_00555	TC003332	B2	FBgn0035851	Mediator complex subunit 24	dendrite morphogenesis; ecdysone-mediated induction of salivary gland cell autophagic cell death; pupal development; salivary gland histolysis; positive regulation of programmed cell death; regulation of programmed cell death; activation of cysteine-type endopeptidase activity involved in apoptotic process; transcription initiation from RNA polymerase II promoter; muscle organ development.	RNA polymerase II transcription cofactor activity.	The phenotypes of these alleles manifest in: embryonic/larval salivary gland; trichogen cell. The phenotypic classes of alleles include: visible; phenotype; lethal - all die before end of pupal stage; increased mortality; increased mortality during development.
ovary defect	iB_01665	TC010318	B2	FBgn0020389	PAPS synthetase	sulfate assimilation; imaginal disc-derived wing morphogenesis.	sulfate adenylyltransferase (ATP) activity; ATP binding; adenylylsulfate kinase activity.	The phenotypes of these alleles manifest in: presumptive embryonic salivary gland; wing blade posterior compartment; embryonic/first instar larval cuticle. The phenotypic classes of alleles include: chemical sensitive; lethal; viable; visible.
ovary defect	iB_02276	TC014338	B2	FBgn0031458	anterior pharynx defective 1	positive regulation of catalytic activity; protein processing; regulation of Notch signaling pathway; Notch signaling pathway.	endopeptidase activity.	The phenotypes of these alleles manifest in: eye; microchaeta; macrochaeta; tormogen cell; embryonic/larval optic lobe; wing; presumptive embryonic/larval nervous system. The phenotypic classes of alleles include: phenotype; short lived; increased mortality during development; neuroanatomy defective; partially lethal; size defective; increased mortality.
ovary defect	iB_00521	TC003132	B3	no Ortholog

### Sheet: Head
Genes with confirmed head phenotype from the iBeetle screen but without documented related function in Drosophila
	Comparison and classification of non-wing phenotypes known from Drosophila:					number	portion
		B1: No documented phenotype in Drosophila				6	0.3
		B2: Documented phenotypes different from the process				13	0.65
		B3: No ortholog in Drosophila				1	0.05
						20	1
Process	IB-Number	TC-Number	Class	FB Number (OrthoDB)	Name	GO terms biological process	Flybase GO terms molecular function	FlyBase Phenotype
head appendages	iB_00900	TC005612-RA	B2	FBgn0030328	Amun	compound eye development; wing disc development; chaeta development.	no	The phenotypes of these alleles manifest in: scutellar bristle; tormogen cell; eye; mesothoracic tergum; trichogen cell. The phenotypic classes of alleles include: phenotype; visible; lethal - all die before end of larval stage; some die during pupal stage; body color defective; lethal; increased mortality during development; viable.
head appendages	iB_04730	TC009940-RA	B1	FBgn0038603	Protein Kinase D	protein phosphorylation; regulation of glucose metabolic process; intracellular signal transduction.	protein serine/threonine kinase activity; ATP binding; protein kinase C activity	No phenotypic data is available. The phenotypic class of alleles includes: viable.
head appendages	iB_05677	TC031158-RB	B1	FBgn0031981	CG7466	no	calcium ion binding.	No phenotypic data is available. The phenotypic class of alleles includes: viable.
head appendages	iB_06600	TC010832-RA	B2	FBgn0000180	big brain	nervous system development; transmembrane transport; regulation of imaginal disc-derived wing size; ovarian follicle cell development; mesoderm development; lateral inhibition; single organismal cell-cell adhesion; ectoderm development; Notch signaling pathway	channel activity; cation channel activity.	The phenotypes of these alleles manifest in: macrochaeta; neuropil; rhabdomere; acellular anatomical structure; external compound sense organ; neuroblast; adult segment; cell part; embryonic/first instar larval cuticle; sensory mother cell; peripheral glial cell; embryonic/larval salivary gland. The phenotypic classes of alleles include: wild-type; phenotype; neuroanatomy defective; increased mor…
head appendages	iB_09103	TC014482-RA	B2#	FBgn0039669*	NADH dehydrogenase (ubiquinone) 20 kDa subunit-like (ND-20L)	mitochondrial electron transport, NADH to ubiquinone; inter-male aggressive behavior.	NADH dehydrogenase (ubiquinone) activity; quinone binding; NADH dehydrogenase activity; 4 iron, 4 sulfur cluster binding.	No phenotypic data is available. The phenotypic classes of alleles include: viable; behavior defective.
			B2#	FBgn0030718*	NADH dehydrogenase (ubiquinone) 20 kDa subunit (ND-20)	determination of adult lifespan; regulation of terminal button organization; mitochondrial respiratory chain complex I assembly; sensory perception of pain; mitochondrial electron transport, NADH to ubiquinone; response to reactive oxygen species	NADH dehydrogenase activity; NADH dehydrogenase (ubiquinone) activity; quinone binding; 4 iron, 4 sulfur cluster binding	The phenotypes of these alleles manifest in: mesothoracic tergum; trichogen cell; adult heart. The phenotypic classes of alleles include: increased mortality; phenotype; increased mortality during development; stress response defective.
head appendages	iB_06945	TC002909-RA	B3	None
head appendages	iB_10029	TC004152-RA	B2	FBgn0030674	CG8184	dsRNA transport; protein ubiquitination.	ubiquitin-protein transferase activity	The phenotypes of these alleles manifest in: chaeta; mesothoracic tergum. The phenotypic classes of alleles include: visible; some die during pupal stage; viable; partially lethal - majority die.
larval head/thorax	iB_00902	TC005644	B1	FBgn0036337	Adenosine Kinase	purine ribonucleoside salvage; AMP biosynthetic process.	adenosine kinase activity.	No phenotypic data is available.The phenotypic classes of alleles include: viable; long lived; fertile.
larval/head/abdomen	iB_02693	TC001571	B2	FBgn0005695	germ cell-less	pole cell formation; negative regulation of transcription, DNA-templated; pole plasm assembly; pole cell fate determination; negative regulation of transcription from RNA polymerase III promoter.	no	The phenotypes of these alleles manifest in: pole bud; pole cell; germline cell, The phenotypic classes of alleles include: viable; wild-type; fertile; female semi-sterile; decreased cell number; sterile
larval head	iB_01098	TC006853	B2	FBgn0035106	rhinoceros	negative regulation of epidermal growth factor receptor signaling pathway; compound eye photoreceptor development.	zinc ion binding	The phenotypes of these alleles manifest in: cell part; adult antennal segment; rhabdomere; cell projection; antenna; cell; dorsal mesothorax; pigment cell; photoreceptor cell R8; adult external head; mesothoracic tergum., The phenotypic classes of alleles include: visible; viable; increased cell number; lethal; decreased cell death.		defects in Drosophila adult head, antenna
larval head	iB_01556	TC009450	B2	FBgn0014870	P-element somatic inhibitor	sensory perception of pain; regulation of alternative mRNA splicing, via spliceosome; mRNA processing; regulation of mRNA splicing, via spliceosome; negative regulation of mRNA splicing, via spliceosome; spermatogenesis	mRNA binding; protein binding.	The phenotypes of these alleles manifest in: spermatid; onion stage spermatid; trichogen cell; testis. The phenotypic classes of alleles include: behavior defective; increased mortality; sterile; mating defective; lethal - all die before end of P-stage; viable; visible; phenotype.
larval head	iB_01702	TC010491	B2	FBgn0000351	cortex	cellularization; female meiosis II; female meiosis I; positive regulation of ubiquitin-protein ligase activity involved in meiotic cell cycle; pole cell formation; female meiotic division; centrosome organization; egg activation; negative regulation of cyclin-dependent protein serine/threonine kinase by cyclin degradation; homologous chromosome segregation	anaphase-promoting complex binding	The phenotypes of these alleles manifest in: mesothoracic tergum; wing blade posterior compartment; pole cell. phenotype; wild-type; some die during embryonic stage; increased mortality during development.
larval head	iB_05326	TC012819	B1	FBgn0037427	Osiris 17	no	no	The phenotypic classes of alleles include: partially lethal - majority die; some die during pupal stage; viable.
larval head	iB_02881	TC006704	B2	FBgn0029006	SMAD specific E3 ubiquitin protein ligase (smurf)	protein ubiquitination involved in ubiquitin-dependent protein catabolic process; negative regulation of BMP signaling pathway; embryonic development via the syncytial blastoderm; negative regulation of gene expression; decapentaplegic signaling pathway; embryonic hindgut morphogenesis; germarium-derived egg chamber formation; regulation of growth.	protein binding; ubiquitin-protein transferase activity.	The phenotypes of these alleles manifest in: cell part; germline cell; digestive system; intracellular; dorsal closure embryo; extended germ band embryo; cell; embryonic/larval cuticle; intracellular non-membrane-bounded organelle; sense organ. The phenotypic classes of alleles include: phenotype; visible; increased mortality during development; increased mortality.
larval head	iB_04437	TC008149	B2	FBgn0033760	CG8785	amino acid transmembrane transport.	amino acid transmembrane transporter activity.	The phenotype of these alleles manifest in: trichogen cell. The phenotypic classes of alleles include: visible; viable.
larval head	iB_01766	TC010938	B1~	FBgn0035665*	Jonah 65Aiii	proteolysis	serine-type endopeptidase activity	No phenotypic data is available. The phenotypic class of alleles includes: viable
			B1~	FBgn0035661*	CG10477	proteolysis	endopeptidase activity	No phenotypic data is available. The phenotypic class of alleles includes: viable
			B1~	FBgn0036738*	CG7542	proteolysis	endopeptidase activity	No phenotypic data is available. The phenotypic class of alleles includes: viable
			B1~	FBgn0040060*	yippee interacting protein 7	proteolysis; sensory perception of pain.	serine-type endopeptidase activity.	No phenotypic data is available. The phenotypic class of alleles includes: viable, pain response defective
larval head	iB_04199	TC006711	B2	FBgn0050259	CG30259	no	no	trichogen cell. The phenotypic classes of alleles include: viable; visible; fertile.
larval head	iB_05247	TC012475	B2	FBgn0032290	CG6443	mitotic DNA replication termination.	no	The phenotype of these alleles manifest in: mesothoracic tergum. The phenotypic classes of alleles include: viable; visible.
larval head	iB_05634	TC033165	B2	FBgn0263601	mind bomb 1	localization; protein localization; transport; cell-cell signaling; compound eye development; positive regulation of cellular process; cellular developmental process; establishment of localization; macromolecule localization; endocytosis.	ubiquitin protein ligase activity; ubiquitin-protein transferase activity; protein binding; zinc ion binding.	The phenotypes of these alleles manifest in: wing vein L3; larval mesothoracic segment; adult peripheral nervous system; cell; imaginal disc; larva; crossvein; pupa; larval thoracic segment; sensory mother cell. The phenotypic classes of alleles include: viable; visible; lethal - all die before end of pupal stage; lethal; partially lethal - majority die; some die during pupal stage.
larval head	iB_00388	TC002493	B1	FBgn0040281	APP-like protein interacting protein 1, isoform B	anterograde synaptic vesicle transport; axonal transport of mitochondrion; regulation of JNK cascade; regulation of terminal button organization; retrograde synaptic vesicle transport	kinesin binding; MAP-kinase scaffold activity; protein binding; protein kinase binding	The phenotypes of these alleles manifest in: axon; NMJ bouton; mitochondrion. The phenotypic classes of alleles include: viable; lethal; partially lethal; fertile; paralytic; neuroanatomy defective		Backblast bestätigt, NCBI
			* several paralogs in Drosophila
			# for these paralogs B2 was chosen for the statistics
			~ for these paralogs B1 was chosen

### Sheet: DV
Genes with confirmed dorso-ventral phenotype from the iBeetle screen but without documented related function in Drosophila
	Comparison and classification of non-wing phenotypes known from Drosophila:					number	portion
		B1: No documented phenotype in Drosophila				10	0.416667
		B2: Documented phenotypes different from the process				14	0.583333
		B3: No ortholog in Drosophila				0	0
						24	1
Process	IB-Number	TC-Number	Class	FB Number	Name	Goterms biological process	Flybase Goterms molecular function	Phenotype
inside out	iB_07949	TC032348-RA	B2	FBgn0033015	d4	muscle organ development; dendrite morphogenesis	zinc ion binding	The phenotypes of these alleles manifest in: wing; fat body; melanotic mass. The phenotypic classes of alleles include: melanotic mass phenotype; some die during pupal stage; partially lethal - majority die; visible; viable.
inside out	iB_03355	TC002338-RA	B1	FBgn0035812	protein_coding_gene (CG7457)	None	None	The phenotypic classes of alleles include: viable; short lived
inside out	iB_07911	TC000216-RA	B2	FBgn0002932	neuralized	behavior; gamete generation; germ-line stem cell population maintenance; locomotory behavior; neuromuscular process; positive regulation of signal transduction; cellular component organization or biogenesis; macromolecule localization; mesoderm development; cellular metabolic process.	zinc ion binding; ubiquitin protein ligase activity; protein binding; phosphatidylinositol phosphate binding.	The phenotypes of these alleles manifest in: stem cell; presumptive embryonic/larval peripheral nervous system; cell; wing vein L2; pigment cell; somatic stem cell; anatomical space; embryonic myoblast; cell projection; crystal cell; dorsocentral bristle; germarium region 1; adult external head; thecogen cell. The phenotypic classes of alleles include: phenotype; increased mortality; wild-type; p…
inside out	iB_03084	TC000829-RA	B2	FBgn0038211	CG9649	neurogenesis; proteolysis.	serine-type endopeptidase activity; endopeptidase activity.	The phenotypes of these alleles manifest in: mesothoracic tergum; ganglion mother cell; embryonic/larval neuroblast; trichogen cell. The phenotypic classes of alleles include: lethal; visible; partially lethal - majority die; some die during pupal stage; partially lethal; neuroanatomy defective.
inside out	iB_08587	TC009420-RA	B1	FBgn0032796	CG10188	positive regulation of Rho protein signal transduction	Rho guanyl-nucleotide exchange factor activity	The phenotypic class of alleles includes: viable.
inside out	iB_04132	TC006403-RA	B2#	FBgn0003891*	tudor	pole plasm assembly; intracellular mRNA localization; germ cell development; pole cell development; P granule organization; mitochondrial rRNA export from mitochondrion.	None	The phenotypes of these alleles manifest in: abdominal segment 8; abdominal segment 10; ovariole; pole plasm; male germline cell; organelle; gastrula embryo; female reproductive system; embryonic abdominal segment 4; embryonic abdominal segment 9; P granule; stage 5 embryo; abdominal segment 11. The phenotypic classes of alleles include: phenotype; increased mortality; sterile; increased mortalit…
			B1#	FBgn0038191*	CG9925	defense response to Gram-negative bacterium; positive regulation of innate immune response.	zinc ion binding.	No phenotypic data is available.
inside out	iB_04537	TC033868-RA	B2	FBgn0004795	retained	anatomical structure development; behavior; multi-organism reproductive behavior; regulation of transcription from RNA polymerase II promoter; organ morphogenesis; negative regulation of cellular metabolic process; axon guidance; regulation of carbohydrate metabolic process; cell part morphogenesis; embryo development; negative regulation of nucleobase-containing compound metabolic process	repressing transcription factor binding; transcription factor activity, sequence-specific DNA binding; DNA binding; transcription regulatory region sequence-specific DNA binding.	The phenotypes of these alleles manifest in: muscle system; alimentary canal; embryonic/larval glial cell; neuron part; wing sensillum; egg; sclerite; abdominal anterior ventral multidendritic neuron vdaa; adult thoracic sensillum; lobe system of mushroom body; cell part; embryonic/larval nervous system. The phenotypic classes of alleles include: partially lethal; fertile; lethal - all die before…
inside out	iB_05893	TC015782-RA	B1~	FBgn0031929*	CG18585	proteolysis	zinc ion binding; metallocarboxypeptidase activity	No phenotypic data is available.
			B1~	FBgn0031930*	CG7025	Proteolysis	metallocarboxypeptidase activity. protein binding; zinc ion binding	No phenotypic data is available.
			B1~	FBgn0035718*	CG14820	Proteolysis	metallocarboxypeptidase activity. zinc ion binding	No phenotypic data is available. The phenotypic classes of alleles include: some die during pupal stage; partially lethal - majority die; viable.
			B1~	FBgn0033774*	CG12374	Proteolysis	metallocarboxypeptidase activity.	No phenotypic data is available.
inside out	iB_08051	TC032646-RA	B2	FBgn0003744	tricornered	sensory organ development; developmental growth; cellular protein metabolic process; cellular macromolecule metabolic process; single organism signaling; protein phosphorylation; dendrite development; regulation of developmental growth; regulation of cell development; regulation of multicellular organismal process; dendrite morphogenesis; metabolic process.	protein binding; protein serine/threonine kinase activity; ATP binding.	The phenotypes of these alleles manifest in: cell part; embryonic/larval integumentary system; macrochaeta; dendrite; intracellular organelle part; cytoskeletal part; adult thoracic segment; adult procephalic segment; egg; dorsal multidendritic neuron ddaC.
inside out	iB_09824	TC032710-RA	B1	FBgn0033320	CG8586	proteolysis	None	No phenotypic data is available.
inside out	iB_03355	TC002338-RA	B1	FBgn0035812	CG7457	None	None	The phenotypic classes of alleles include: viable; short lived
inside out	iB_05125	TC011922-RA	B2	FBgn0029067	Dullard	positive regulation of triglyceride biosynthetic process; imaginal disc-derived wing vein specification; negative regulation of BMP signaling pathway; protein dephosphorylation; nuclear envelope organization.	protein serine/threonine phosphatase activity.	The phenotypes of these alleles manifest in: wing vein; wing vein L4; wing vein L5; posterior crossvein; anterior crossvein; wing vein L3; lipid particle; wing vein L2; endoplasmic reticulum; wing. The phenotypic classes of alleles include: lethal; viable; partially lethal - majority die; female semi-sterile.
inside out	iB_08660	TC005184-RA	B2	FBgn0261800	LanB1	regulation of immune response; defense response to bacterium; organ morphogenesis; locomotion; cellular component biogenesis; epithelium development; basement membrane organization; single organism reproductive process; response to bacterium; regulation of defense response	no	The phenotypes of these alleles manifest in: extracellular matrix; neuromuscular junction; larval abdomen; sense organ; embryonic foregut; cardial cell; reproductive system; synapse; tracheal branch primordium; embryonic/larval cardial cell; compartment; chaeta; fused midgut primordium; A1-7 ventral longitudinal muscle 1. The phenotypic classes of alleles include: partially lethal; increased mort…
empty eggs	iB_05430	TC033149	B1	FBgn0031999	CG8419	protein autoubiquitination.	zinc ion binding; ubiquitin-protein transferase activity.	The phenotypic class of alleles includes: viable.
cuticle remnants/larval head	iB_03496	TC003091	B2	FBgn0259224	CG42324	None	None	The phenotype of these alleles manifest in: trichogen cell. The phenotypic classes of alleles include: some die during pupal stage; partially lethal; visible; viable.
empty eggs, pantagmatic defects	iB_04000	TC005714	B1	FBgn0034488	CG11208	fatty acid alpha-oxidation.	thiamine pyrophosphate binding; magnesium ion binding; catalytic activity.	he phenotypic classes of alleles include: viable; partially lethal - majority die; some die during pupal stage.
dv axis	iB_05231	TC012384	B2	FBgn0037120	CG11247	regulation of cell cycle.	metal ion binding; nucleic acid binding.	The phenotypic classes of alleles include: fertile; lethal; viable.
dv axis	iB_01843	TC011344	B1	FBgn0031752	CG9044	protein localization.	protein kinase binding	The phenotypic class of alleles includes: viable.
inside out	iB_05549	TC014065	B2	FBgn0029123	SoxNeuro	nervous system development; axon guidance; positive regulation of transcription from RNA polymerase II promoter; central nervous system development; regulation of Wnt signaling pathway.	transcription factor activity, RNA polymerase II distal enhancer sequence-specific binding; chromatin DNA binding; protein binding	The phenotypes of these alleles manifest in: neuroblast NB6-4; neuroblast NB7-2; compound cell cluster organ; mitotic domain 1; non-connected functional system; EL neuron; neuroblast NB4-3; neuroblast NB7-1; stage 8 embryo; aCC neuron; neuroblast NB4-4; neuroblast NB3-3; ganglion mother cell. he phenotypic classes of alleles include: phenotype; lethal - all die before end of embryonic stage; leth…
empty eggs, dv axis	iB_02326	TC014708	B2	FBgn0030505	NFAT homolog	imaginal disc-derived wing morphogenesis; negative regulation of synaptic vesicle exocytosis; negative regulation of Ras protein signal transduction; regulation of transcription, DNA-templated; response to salt stress; regulation of response to DNA damage stimulus.	DNA binding; transcription factor activity, sequence-specific DNA binding.	The phenotypes of these alleles manifest in: synapse; embryonic/larval motor neuron; pupa; neuromuscular junction; head; gut section; external compound sense organ; nerve; wing blade; photoreceptor; cell component; digestive system. The phenotypic classes of alleles include: fertile; increased mortality during development; behavior defective; phenotype; osmotic stress response defective.
inside out	iB_07888	TC011067-RA	B1	FBgn0058160	CG40160	Peptidase S1, PA clan; Peptidase S1A, chymotrypsin family; Serine proteases, trypsin domain; Serine proteases, trypsin family, histidine active site.	serine-type endopeptidase activity.	No phenotypic data is available. No phenotypic class data is available.
inside out	iB_ 00589	TC032431	B2	FBgn0020621	Protein kinase N	positive regulation of wound healing; signal transduction; protein autophosphorylation; protein phosphorylation; actin cytoskeleton reorganization; dorsal closure; wing disc morphogenesis.	: ATP binding; protein binding; protein kinase activity; protein serine/threonine kinase activity.	The phenotypes of these alleles manifest in: embryo; cell; anterior wing margin; nurse cell; array of rows; epidermis; non-connected developing system; organelle; non-membrane-bounded organelle; cell; cytoskeleton; egg. The phenotypic classes of alleles include: increased mortality during development; phenotype; planar polarity defective; viable; lethal.
inside out	iB_06699	TC034678	B1	FBgn0265137,FBgn0024294,FBgn0033113,FBgn0083141,FBgn0028986,FBgn0028988,FBgn0033115,FBgn0033112,FBgn0028987,FBgn0051902,FBgn0024293,FBgn0002930,FBgn0028983	Serpin 42Da	negative regulation of protein processing; negative regulation of peptide hormone processing; negative regulation of endopeptidase activity.	serine-type endopeptidase inhibitor activity; cysteine-type endopeptidase inhibitor activity.
dv axis	iB_04203	TC006723	B2	FBgn0000719	CG9559 (folded gastrulation)	wing disc development; tube morphogenesis; localization of cell; terminal region determination; cellular aromatic compound metabolic process; G-protein coupled receptor signaling pathway; gland development; gastrulation with mouth forming first; formation of primary germ layer; metabolic process; organelle fission; regulation of cell shape; ectoderm development; myosin filament organization; patt…	G-protein coupled receptor binding.	The phenotypes of these alleles manifest in: tagmatic subdivision of integument; wing; mesoderm; sensory system; segmental nerve of A1-7; prepupa; cell projection; intracellular membrane-bounded organelle; anchoring junction; organelle. The phenotypic classes of alleles include: phenotype; viable; lethal - all die before end of first instar larval stage; developmental rate defective.
			* several paralogs in Drosophila
			# for these paralogs B2 was chosen for the statistics
			~ for these paralogs B1 was chosen

### Sheet: Summary
			Tc specific genes
			Muscle	Oogenesis	Head	DV		sum	% all
		B1: No documented phenotype in Drosophila	4	3	6	10		23	0.298701
		B2: Documented phenotypes different from the process	14	10	13	14		51	0.662338
		B3: No ortholog in Drosophila	1	1	1	0		3	0.038961
		sum	19	14	20	24		77
