## Supplementary material for "Large portion of essential genes is missed by screening either fly or beetle indicating unexpected diversity of insect gene function": Table_S3_Drosophila genes compared to Tribolium_iBeetle_annotation

### Sheet: Oogenesis
Drosophila melanogaster			Comparison		Tribolium castaneum
Process	Name	FB-Number	Phenotype in the same process		TC-Number	iB-Number	iB-Phenotype	pathway	Final
			iBeetle	Publication
Oogenesis	hedgehog	FBgn0004644	no		TC032269	iB_06859	lethality, larval musculature, additional defects	hh pathway	no
	smoothened	FBgn0003444	no		TC005545	iB_00880	embryo/egg with embryonic tissue, additional defects
	patched	FBgn0003892	no		TC004745	iB_03831	muscle, additional defects
	cubitus interruptus	FBgn0004859	not tested		TC003000
	wingless	FBgn0284084	no	yes (sterility, unpublished report)	TC014084	iB_05552	eggs not fertilized, additional defects	Wnt pathway**	yes
	armadillo*	FBgn0000117	not tested		TC012388	iB_05232	lethality
			yes		TC012389	iB_11040	egg deposition blocked, not present, egg chamber not present, additional defects
	dishevelled	FBgn0000499	not tested		TC014903
	Axin	FBgn0026597	no	yes	TC006314	iB_04108	no phenotype
	shaggy	FBgn0003371	not tested		TC032822	iB_06250	lethality
	punt	FBgn0003169	yes		TC011357	iB_01844	egg deposition blocked, additional defects	dpp pathway	yes
	thickveins	FBgn0003716	not tested		TC006474	iB_01053	lethality
	saxophone	FBgn0003317	yes		TC015948	iB_02534	egg deposition blocked, additional defects
	Mothers against dpp	FBgn0011648	no		TC033447	iB_02352	no phenotype
	Medea	FBgn0011655	yes		TC010848	iB_04919	vitellarium not present, additional defects
	shotgun	FBgn0003391	not tested		TC013570				not tested
	multiple edematous wings	FBgn0004456	not tested		TC034177				not tested
	inflated	FBgn0001250	no		TC001667	iB_03227	muscle		no
	Laminin A	FBgn0002526	no		TC003460	iB_03560	muscle		no
	domino	FBgn0020306	not tested		TC012058	iB_01922	lethality		not tested
	scrawny	FBgn0260936	yes		TC002978	iB_09749	mature egg, egg chamber not present		yes
	Posterior sex combs	FBgn0005624	no		TC034738	iB_02819	no phenotype		no
	Suppressor of zeste 2	FBgn0265623	no		TC005276	iB_06673	muscle, additional defects		no
	hippo	FBgn0261456	yes		TC004606	iB_00733	egg chamber, mature egg not present, additional defects		yes
	warts	FBgn0011739	not tested		TC030986	iB_03873	lethality		not tested
	yorkie	FBgn0034970	not tested		TC004769	iB_06617	lethality		not tested
	unpaired 1	FBgn0004956	not tested		no ortholog				not tested
	unpaired 2	FBgn0030904	not tested						not tested
	hopscotch	FBgn0004864	not tested	yes (Bäumer 2011)	TC008648				yes
	Notch	FBgn0004647	not tested	yes (Bäumer 2012)	TC004393	iB_03744	lethality	Notch pathway	yes
	cut	FBgn0004198	not tested	yes(Bäumer dissertation, Teuscher et. al subm.)	TC015699	iB_06353	lethality		yes
	discs large 1*	FBgn0001624	not tested		TC000850				yes
			yes		TC000855	iB_00181	mature egg deposition, vitellogenic egg chamber
			not tested		TC032076
			not tested		TC032079
	scribbled	FBgn0263289	yes		TC011397	iB_05028	lateral oviduct, mature egg deposition blocked		yes
	lethal (2) giant larvae	FBgn0002121	yes		TC015986	iB_02541	vitellogenic egg chamber rounded, degenerated		yes
	EGFR	FBgn0264576	yes		TC003986	iB_00647	vitellarium not present, egg chamber not present, additional defects	EGFR pathway	yes
	* due to annotation issues in a previoius version of the genomic sequence, some genes were injected using different fragments
	** Wnt was scored as "yes" due to one positive iBeetle result and
	pathways were scored as one
		same process	11
		not involved	5
		not tested	7
		sum	23

### Sheet: Head patterning
Drosophila melanogaster			Comparison		Tribolium castaneum
Process	Name	FB-Number	Phenotype in the same process		TC-Number	iB-Number	iB-Phenotype	Final
			iBeetle	Publication
Head patterning	ocelliless*	FBgn0004102	yes	yes (Schröder 2003,Schinko 2008)	TC003354	iB_07391	head mostly not present, additional defects	yes
			not analyzable		TC003355	iB_03543	empty eggs
	empty spiracles	FBgn0000576	yes	yes (Schinko 2008)	TC011763	iB_05098	antenna orientation, pupal labrum and antenna orientation, additional defects	yes
	buttonhead	FBgn0000233	not tested		TC011696			no
			no	no (Schinko 2008)	TC011697	iB_05083	muscle, additional defects, pupal labrum shortened, labium swollen, additional defects
	sloppy paired 2*	FBgn0004567	yes	yes (Posnien 2011)	TC008064	iB_02761	gnathum segment not present, head not present, additional defects	yes
			not analyzable		TC008062	iB_04421	muscle, cuticle remnants
	cap-n-collar	FBgn0262975	not tested	yes (Kittelmann 2012)	TC031486	iB_03701	mature egg deposition	yes
	crocodile	FBgn0014143	yes	yes (Kittelmann 2012)	TC002813	iB_07983	labrum size decreased, not present, head not present, additional defects	yes
	tailless	FBgn0003720	not tested	yes (Posnien 2011, Kittelmann 202)	TC000441			yes
	huckebein	FBgn0261434	no	no (Kittelmann 2012)	TC010992	iB_04959	no phenotype	no
	torso	FBgn0003733	no	no (Schoppmeier 2005)	TC009906	iB_04720	abdomen not present, additional phenotypes	no
	bicoid	FBgn0000166	no		no ortholog			no
	wingless	FBgn0284084	not tested	yes (Ober 2006)	TC014084	iB_05552	Eggs not fertilized, empty eggs, pupae with antenna, maxilla and labial defects	yes
	engrailed	FBgn0000577	yes		TC008952	iB_01442	head not present, shape irregular, additional defects	yes
	labial	FBgn0002522	no**	yes (Posnien 2009)	TC000926	iB_03106	muscle	yes
	collier	FBgn0001319	not tested	yes (Schaeper 2010)	TC001270			yes
	hedgehog	FBgn0004644	yes	yes (Farzana 2008)	TC032269	iB_06859	cuticle remnants, muscle	yes
	forkhead	FBgn0000659	not tested	no (Kittelmann 2012)	TC013245	iB_05404	lethality, But bad bad stock	no
	* due to annotation issues in a previoius version of the genomic sequence, some genes were injected using different fragments
	** extensive single gene analysis revealed a very mild phenotype, which was probably false negative in the screen
		same process	11
		not involved	5
		not tested	0
		sum	16

### Sheet: Muscle
Drosophila melanogaster			Comparison		Tribolium castaneum
Process	Name	FB-Number	Phenotype in the same process		TC-Number	iB-Number	iB-Phenotype	Final
			iBeetle	Publication
Muscle	akirin	FBgn0082598	not tested		TC014377			not tested
	eya	FBgn0000320	not tested		TC008985			not tested
	lame duck	FBgn0039039	yes		TC030749	iB_06061	musculature thinner, not present or partially shortened	yes
	myocyte enhancer factor 2	FBgn0011656	not tested		TC010850	iB_04920	lethality	not tested
	Stat92E	FBgn0016917	not tested		TC013218			not tested
	anterior open	FBgn0000097	no		TC00783	iB_01270	no phenotype	no
	apterous	FBgn0267978	not tested		TC032664	iB_03662	empty egg	not tested
	araucan	FBgn0015904	yes		TC031040	iB_03594	musculature pattern irregular, additional defects	yes
	caupolican	FBgn0015919	yes					yes
	collier	FBgn0001319	not tested		TC001270			not tested
	even-skipped	FBgn0000606	not tested		TC009469			not tested
	eyes absent	FBgn0000320	not tested		TC008985			not tested
	ladybird		no		TC011748	iB_05096	larva anterior irregular, additional defects	no
	lateral muscles scarcer	FBgn0034520	not tested		TC033532			not tested
	midline*	FBgn0261963	no		TC014296	iB_05605	no phenotype	no
			no		TC033122	iB_05442	cuticle remnants, additional defects
	muscle segment homeobox	FBgn0000492	no		TC013601	iB_08458	no phenotype	no
	nautilus	FBgn0002922	yes		TC015855	iB_05915	musculature pattern irregular, fluorescence decreased, additional defects	yes
	no ocelli*	FBgn0005771	no		TC000868	iB_03094	no phenotype	yes
			yes		TC000693	iB_00156	musculature differentiation incomplete, additional defects
	optomotor-blind-related-gene-1	FBgn0021767	yes		TC015327	iB_05796	musculature lateral decreased, irregular	yes
	Pox meso	FBgn0003129	no		TC008838	iB_04548	adult legs cuticularisation decreased	no
	runt	FBgn0003300	not tested		TC006542			not tested
	spalt major	FBgn0261648	yes		TC013501	iB_10041	musculature partially not present	yes
	scalloped	FBgn0003345	yes		TC032219	iB_09689	musculature pattern irregular	yes
	Six4	FBgn0027364	not tested		TC003852	iB_03634	low egg production, oviduct not present	not tested
	slouch	FBgn0002941	not tested		TC012332	iB_05216	low egg production	not tested
	sine oculis	FBgn0003460	no		TC030468	iB_09982	no phenotype	no
	tinman	FBgn0004110	not tested		TC01174			not tested
	tailup	FBgn0003896	yes		TC033536	iB_10250	musculature pattern irregular, additional defects	yes
	twist	FBgn0003900	yes		TC014598	iB_09112	musculature not present, additional defects	yes
	vestigial	FBgn0003975	yes		TC033006	iB_04931	thoracic muscles not present, additional defects	yes
	Actin-related protein 2	FBgn0011742	not tested		TC000144	iB_00026	lethality	not tested
	blown fuse	FBgn0004133	not tested		TC014242			not tested
	Ced-12	FBgn0032409	yes		TC002742	iB_08003	musculature thinner	yes
	dumbfounded**	FBgn0028369	yes		TC002914	iB_03469	thoracic muscles median broader or shortened	yes
	roughest	FBgn0003285
	HEM-protein	FBgn0011771	not tested		TC001541	iB_00258	lethality, wing blister	not tested
	myoblast city	FBgn0015513	not tested		TC012454	iB_10628	empty egg	not tested
	Paxillin	FBgn0041789	not tested		TC010609	iB_01717	low egg production, egg chamber, ovariole	not tested
	rolling pebbles	FBgn0041096	no		TC002665	iB_07027	no phenotype	no
	SCAR	FBgn0041781	not tested		TC006152	iB_01003	egg chamber, empty eggs, additional defects	not tested
	single minded	FBgn0004666	not tested		TC016205	iB_05974		not tested
	schizo	FBgn0026179	yes		TC005167	iB_03913	abdomen musculature specific subset not present, rounded, thorax musculature thinner, additional defects	yes
	sticks-and-stones	FBgn0024189	no		TC032336	iB_03544	no phenotype	no
	Verprolin 1	FBgn0243516	yes		TC012341	iB_05218	musculature fluorescence decreased, additional defects	yes
	WASp	FBgn0024273	not tested		TC013303			not tested
	muscleblind	FBgn0265487	not tested		TC014149	iB_05569	egg deposition blocked, additional defects	not tested
	hoi polloi	FBgn0015393	not tested		TC002918			not tested
	kon-tiki	FBgn0032683	yes		TC004764	iB_07523	abdomen musculature specific subset not present	yes
	Grip	FBgn0029830	not tested		TC034397			not tested
	myospheroid	FBgn0004657	not tested		TC011707			not tested
	multiple edematous wings	FBgn0004456	not tested		TC034177			not tested
	inflated	FBgn0001250	yes		TC001667	iB_03227	musculature degenerated, not present	yes
	rhea	FBgn0260442	not tested		TC033529	iB_01537	lethality	not tested
	Fermitin 1**	FBgn0035498	not tested		TC010123	iB_01652	lethality	not tested
	Fermitin 2	FBgn0036688
	moleskin	FBgn0026252	no		TC003212	iB_00534	no phenotype	no
	slit	FBgn0264089	yes		TC032257	iB_02993	musculature irregular, additional defects	yes
	roundabout 1	FBgn0005631	not tested		TC002774	iB_07999		not tested
	roundabout 1		not tested		TC002775	iB_06996
	Thrombospondin	FBgn0031850	not tested		TC033883	iB_01372	not fertilized, empty eggs, additional defects	not tested
	slowdown	FBgn0035539	not tested		TC005670	iB_07509	lethality	not tested
	Laminin B1	FBgn0261800	yes		TC005184	iB_08660	musculature pattern irregular, not present, additional defects	yes
	Laminin B2	FBgn0267348	yes		TC010540	iB_01705	musculature partially rounded, not present, leg musculature not present, additional defects	yes
	wing blister	FBgn0261563	yes		TC014773	iB_05688	oblique + longitudinal dorsal thoracic muscles partially not present, additional defects	yes
	Collagen type IV alpha 1*	FBgn0000299	not tested		TC033129	iB_05438	ovary, lethality	not tested
			not tested		TC033130
	viking	FBgn0016075	not tested		TC014326	iB_10049	lethality	not tested
	derailed	FBgn0015380	not tested		TC010814			not tested
	Leucine-rich tendon-specific protein	FBgn0034540	no		TC033649	iB_02845	no phenotype	no
	abba	FBgn0265356	not tested		TC031245	iB_01986	lethality, additional defects	not tested
	fear-of-intimacy	FBgn0024236	no		TC033699	iB_02855	low egg production, cuticle remnants	no
	heartless	FBgn0010389	yes		TC004713	iB_03821	larval musculature mostly not present, additional defects	yes
	mind bomb 2	FBgn0086442	not tested		TC013531			not tested
	Muscle-specific protein 300 kDa	FBgn0261836	no		TC034351	iB_04893	stink glands	no
	* due to annotation issues in a previoius version of the genomic sequence, some genes were injected using different fragments
	** only one paralog in Tribolium - counted as one
	names in grey were not scored
		same process	22
		not involved	12
		not tested	36
		sum	70

### Sheet: DV
Drosophila melanogaster			Comparison		Tribolium castaneum
Process	Name	FB-Number	Phenotype in the same process		TC-Number	iB-Number	iB-Phenotype	Pathway	Final
			iBeetle	Publication
DV axis formation	distal antenna	FBgn0039286	yes		TC016383	iB_06366	abdomen segment dorsal dorsalized	Component of BMP Pathway	yes
	Mothers against dpp*	FBgn0011648	yes		TC033446	iB_05723	lethality
			no		TC033447	iB_02352	no phenotype
	tolloid	FBgn0003719	yes		TC034615	iB_01822	cuticle remnants without visible segmentation, differentiation or axis, empty eggs, additional defects
	twisted gastrulation	FBgn0003865	yes		TC003620	iB_00592	egg chamber not present, additional defects
	BMP and activin membrane-bound inhibitor homolog		no		TC012274	iB_06409	no phenotype
	glass bottom boat	FBgn0024234	yes		TC014017	iB_05543	low egg production, cachectic, additional defects
	gremlin 1		yes		TC007044	iB_04261	muscle irregular, empty eggs
	saxophone	FBgn0003317	yes		TC015948	iB_02534	lethality, additional defects
	crossveinless 2	FBgn0000395	not tested		TC012674
	punt	FBgn0003169	yes		TC011357	iB_01844	empty eggs
	short gastrulation	FBgn0003463	yes		TC012650	iB_10751	larva complete everted, anterior, head and thorax everted (inside-out)
	decapentaplegic	FBgn0000490	yes		TC008466	iB_04497	lethality
	intermediate neuroblasts defective	FBgn0025776	no		TC006888	iB_04233	no phenotype		no
	doc	FBgn0065990	yes		TC012346	iB_05219	muscle, dorsal not closed		yes
	Drop*	FBgn0000492	yes		TC012748	iB_05308	empty egg, additional defects		yes
			no		TC011744	iB_05095	no phenotype
	pannier	FBgn0003117	yes		TC010407	iB_09082	larva dorsal bent, additional defects		yes
	arauca	FBgn0015904	yes		TC031040	iB_03594	empty eggs, additional defects		yes
	achaete-scute (asc)		yes		TC008433	iB_04489	larva bristle not present, additional defects		yes
	Dorsal	FBgn0260632	not tested		TC007697			Component of Toll Pathway	yes
	pelle	FBgn0010441	yes		TC015365	iB_02469	cuticle remnants, empty eggs, cuticle everted (inside-out), additional defects
	myd88	FBgn0033402	not tested		TC003185
	tube	FBgn0003882	yes		TC011895	iB_01901	empty eggs, cuticle remnants
	windbeutel	FBgn0004003	yes		TC006116	iB_04068	muscle, empty eggs, additional defects
	seele	FBgn0263260	yes		TC009499	iB_02831	empty eggs, additional defects
	weckle	FBgn0001990	no		TC014974	iB_05734	mature egg deposition blocked
	cactus	FBgn0000250	yes		TC002003	iB_00322	lethality
	Toll	FBgn0262473	not tested		TC000176
	spatzle*	FBgn0003495	yes		TC031905	iB_06774	empty eggs, additional defects
			yes		TC000520	iB_00116	empty eggs, additional defects
			no		TC001054	iB_06737	lethality
			no		TC031906	iB_09574	lethality
	twist	FBgn0003900	yes		TC014598	iB_09112	muscle, shape irregular		yes
	single-minded	FBgn0004666	yes		TC016205	iB_05974	lethality		yes
	ventral nervous system defective	FBgn0261930	yes		TC007014	iB_04254	low egg production, additional defects		yes
	snail	FBgn0003448	yes		TC014474	iB_05637	muscle		yes
	tartan	FBgn0010452	not tested		TC014658				not tested
	Zn finger homeodomain 1	FBgn0004606	yes		TC011114	iB_01805	empty eggs, additional defects		yes
	neuralized	FBgn0002932	yes		TC000216	iB_07911	thorax not closed, additional defects		yes
	delta	FBgn0000463	yes		TC004114	iB_03691	low egg production, cachectic		yes
	heartless	FBgn0010389	yes		TC004713	iB_03821	abdomen circumference decreased, additional defects	FGF Pathway/Others	yes
	dof/stumps	FBgn0020299	yes		TC011323	iB_02631	muscle, additional defects
	easter	FBgn0000533	yes		TC002112	iB_07073	empty eggs, additional defects	Protease cascade upstream of Toll Pathway	yes
	nudel	FBgn0002926	yes		TC000870	iB_03095	empty eggs, additional defects
	rhomboid	FBgn0004635	not tested		TC034043			Component of EGF Pathway	yes
	tgf-alpha/Gurken	FBgn0001137	yes		TC003429	iB_03555	low egg production, ovary phenotype
	Epidermal growth factor receptor	FBgn0003731	yes		TC003986	iB_00647	ovary phenotype, lethality
	star	FBgn0003310	no		TC012408	iB_02916	no phenotype
	uninflatable	FBgn0031879	yes		TC000871	iB_06402	inside-out, abdomen dv-orientation irregular, additional defects	Notch Pathway/Others	yes
	zerknullt	FBgn0004053	yes		TC000921	iB_03104	no phenotype	Others	yes
	zerknullt-related	FBgn0004054	not tested		TC000922			Others	not tested
	maverick	FBgn0039914	yes		TC004299	iB_06649	lethality	TGF Pathway/Other	yes
	myoglianin	FBgn0026199	no		TC015805	iB_05899	no phenotype
	* in case of diverging phenotypes of different fragments we chose the result indicating conservation ("yes")
		same process	20
		not involved	1
		not tested	2
		sum	23

### Sheet: summary
	Comparison of Drosophila genes with Tribolium Phenotype
	Process	Total	Not tested in Tribolium	Tested in Tribolium		Not involved	Involved in same process
	Oogenesis	23	7	16		5	11
	Head	16	0	16		5	11
	Muscle	70	36	34		12	22
	DV	23	2	21		1	20
	Sum	132	45	87		23	64
	% all		0.340909	0.659091		0.264368	0.735632
