## Supplementary material for "Large portion of essential genes is missed by screening either fly or beetle indicating unexpected diversity of insect gene function": Table_S4_combined analysis

### Sheet: Sheet1
		Absolute numbers based on screening 66% of all relevant genes (taken from tables S2 and S3)												Percentages of single processes
taken from			Muscle	Oogenesis	Head	DV	sum	% of all genes	maximum estimation	minimum estimation					Muscle	Oogenesis	Head	DV
Table S2		Tc specific	19	13	20	24	76	0.365385	0.466258	0.365385				Tc specific	0.213483	0.361111	0.555556	0.510638
Table S3		Dm specific	12	5	5	1	23	0.110577	0.141104	0.110577				Dm specific	0.134831	0.138889	0.138889	0.0212766
Table S3		Conserved	22	11	11	20	64	0.307692	0.392638	0.524038				Conserved	0.247191	0.305556	0.305556	0.425532
Table S3		Either Dm specific or conserved (not tested in Tc)	36	7	0	2	45	0.216346						Either Dm specific or conserved	0.404494	0.194444	0	0.0425532
		All genes involved in either Tc or Dm	89	36	36	47	208	1	1	1					1	1	1	1
			(Values of coloured cells are taken from respective coloured cells in summary sheets of tables S2 and S3)
						All genes known from Drosophila:	132
